# Calneuron 1 reveals the pivotal roles in schizophrenia via perturbing human forebrain development and causing hallucination-like behavior in mice

**DOI:** 10.1101/2024.04.16.589839

**Authors:** Hui-Juan Li, Xiao Yu, Xi Liu, Jinhong Xu, Jinlong Chen, Tianlin Cheng, Sangmi Chung, Yousheng Shu, Zhicheng Shao

**Author notes:** These authors contributed equally (Hui-Juan Li, Xiao Yu, Xi Liu).

## Abstract

Schizophrenia is a highly heritable neurodevelopmental disorder with unknown genetic pathogenic mechanisms. Here, we selected 11 schizophrenia risk genes and generated single-gene-knockout-precise-dorsal/ventral-forebrain-organoids (SKOPOS) via CRISPR-Cas9 system. 90 bulk and 249,430 single-cell RNA-sequencing of SKOPOS revealed that knockout of 11 risk genes lead to different levels of deficits in dorsal/ventral forebrain organoids. Among them, calneuron 1 (*CALN1*) acts as a pivotal pathogenic gene of schizophrenia via severe disruption of gene expression network, interaction with about 32% (34/106) known schizophrenia risk genes, delayed maturation and impaired spontaneous neural circuit in human developing forebrain. Furtherly, including the spontaneous abrupt burst spiking in cortical neurons and the defects of spatial memory, cognition and social ability, *Caln1* KO mice surprisingly displayed spontaneous startle behavior and head-twitch response correlated with hallucination-like behavior, which could be inhibited by antipsychotic drug SEP-363856. In summary, *CALN1* is identified as a pivotal pathogenic gene of schizophrenia in forebrain development.
