## Supplementary material for "Calneuron 1 reveals the pivotal roles in schizophrenia via perturbing human forebrain development and causing hallucination-like behavior in mice": Table S1

### Sheet: Sheet1
	Chromosome	StartPos	EndPos	TargetSeq	CRISPRoff	Strand	Off-targeting level	PAM	Mismatches	OverlappingGene	Sanger Sequence
WT （positive control）	region	0	23	GGTCTTCCCGACGATGACGCNGG	23.0287	NA	ONTARGET	NGG	0	intergenic
	chr6	4018696	4018719	ctgCTaCCCaACGATGACGCAAG	6.34358	+	MAJOR	AAG	5	RP3-406P24.4
	chr14	92866999	92867022	tGcCTTCCtGACGATGACaCTGA	6.29689	+	MAJOR	TGA	4	intergenic
	chr10	6726785	6726808	GGTCTTCCCcACaATGAaGCTGG	6.04216	+	MAJOR	TGG	3	LINP1|"RP11-799O21.4"
	chr7	103488456	103488479	GGTCTcagtGACaATGACaCCAG	4.44333	+	MAJOR	CAG	6	CTB-107G13.1|"RELN"
	chr7	35414344	35414367	aGTCcTCaCaACaATGACaCAGA	4.42161	+	MAJOR	AGA	6	intergenic
	chr13	38965024	38965047	caTCTTCaCaACaATGACaCAGG	4.33027	-	MAJOR	AGG	6	intergenic
	chr12	49706003	49706026	GGcCaTaCCaACaATaACGCCAG	3.85768	+	MAJOR	CAG	6	FMNL3
	chr14	58107231	58107254	tGTCaTCCCaACaATGACGgCAG	3.63082	+	MAJOR	CAG	5	ARMH4
	chr20	38586310	38586333	GGTCTcCCCcACaATGAaGCAGA	3.53697	-	MAJOR	AGA	4	ADIG
	chr3	140010810	140010833	GGTCcTCaCaACaATGAaGCCAG	3.48973	-	MAJOR	CAG	5	CLSTN2
CLCN3-/-	chr4	169635934	169635957	TCTGAGCAGCTGTTCCATAGAGG	18.5328	+	ONTARGET	AGG	0	CLCN3
	chr17	17455317	17455340	TtTGAGCAGCTGTTCCAcAGTGG	8.60127	+	CRITICAL	TGG	2	intergenic
	chr2	169239756	169239779	TCTGAGCAGCTGTTCCcatcTAG	7.46766	+	CRITICAL	TAG	4	LRP2
	chr5	79004470	79004493	TCTaAGCAGCTGTTCCAcAaTGA	7.19311	-	CRITICAL	TGA	3	DMGDH
	chr4	53673101	53673124	gaTGAcCAGCTGcTCCATAGTGA	6.68918	-	MAJOR	TGA	4	RP11-317M11.1|"RP11-231C18.3"|"LNX1"
	chr2	89203109	89203132	TCTGAGCAGCTGcTCCtcttAGA	6.62455	-	MAJOR	AGA	5	intergenic
	chr5	146753127	146753150	gaTGAGCAGCTGcTCCATgaCAG	6.40588	+	MAJOR	CAG	5	PPP2R2B
	chr20	49814110	49814133	atTGAGCAGCTGcTCCATccCAG	6.32488	+	MAJOR	CAG	5	SLC9A8
	chr8	18856320	18856343	aaTGAGCAGCTGcTCtATAGTAG	5.85022	-	MAJOR	TAG	4	PSD3
	chr7	157760468	157760491	cCaGAGCAGCTGcTCCAcAGAAG	5.8062	+	MAJOR	AAG	4	PTPRN2
	chr2	10648083	10648106	agTGAGCAGCTGcTCCATgcCGG	5.63765	-	MAJOR	CGG	5	NOL10
CALN1-/-	chr7	72278697	72278720	ACAGCTGGCTAATATCTCCGTGG	23.3231	-	ONTARGET	TGG	0	CALN1
	chr10	10833419	10833442	gaAGCTGtCcAATATCTCCtTGG	8.90676	+	CRITICAL	TGG	5	CELF2
	chr2	106026156	106026179	gCAGCTGGCcAATATCcCacGGG	8.73757	-	CRITICAL	GGG	5	intergenic
	chr18	47913502	47913525	ACAtCTGtCTAATATCTCCGGAG	8.42345	+	CRITICAL	GAG	2	SMAD2
	chr8	124454333	124454356	catGCTGGCTAAcATCTCCcTAG	8.32196	-	CRITICAL	TAG	5	TRMT12
	chr13	77067440	77067463	ACAaCTGGCTAATATCTaaaAAG	8.19045	-	CRITICAL	AAG	4	RP11-226E21.4|"MYCBP2-AS1"|"MYCBP2"
	chr4	9944771	9944794	gCAGCcaGCTAATATCTCCaGGA	8.17533	-	CRITICAL	GGA	4	SLC2A9
	chr6	79332113	79332136	ACAGCTacCTAATAcCTCCcTAG	8.07033	-	CRITICAL	TAG	4	intergenic
	chrX	101920912	101920935	ACAGCTGtCcAATATCTattTGG	7.85104	+	CRITICAL	TGG	5	ZMAT1
	chr7	127703418	127703441	ACAaCTGGCcAATATCTtaaTGG	7.74049	-	CRITICAL	TGG	5	SND1
	chr5	116717012	116717035	ACAGCTGtCTAATAcCTCatCAG	7.68199	-	CRITICAL	CAG	4	intergenic
CRHR1-/-	chr17	45833164	45833187	GTACACCGACTACATCTACCAGG	21.808	+	ONTARGET	AGG	0	CRHR1
	chr1	25580175	25580198	tgACACCGACTcCATCcACCAGG	9.19229	-	CRITICAL	AGG	4	intergenic
	chr9	84810700	84810723	aaACACCGcCcACATCTACCAGA	8.49992	-	CRITICAL	AGA	4	NTRK2
	chrX	2854030	2854053	tagtgCCGACTACATCcACCTGG	7.80103	+	CRITICAL	TGG	6	GYG2
	chr3	126640575	126640598	GTACACtGcCcACATCTACCAGA	7.58656	+	CRITICAL	AGA	3	TXNRD3
	chr5	178557964	178557987	ccACACtGACcACAcCTACCAGG	7.49942	+	CRITICAL	AGG	5	COL23A1
	chr4	71451684	71451707	acACACCcACcACAcCcACCTGG	7.16482	-	CRITICAL	TGG	6	SLC4A4
	chr1	4436310	4436333	GTACACCtcCcACATCTACaAGA	7.09443	+	CRITICAL	AGA	4	intergenic
	chr16	29201336	29201359	tgACACCGACcACgTCcACCTGG	7.0822	+	CRITICAL	TGG	5	RP11-231C14.9|"RP11-426C22.5"|"RP11-426C22.12"|"RP11-231C14.10"
	chr16	88167446	88167469	tgACACCGACcACgTCcACCTGG	7.0822	+	CRITICAL	TGG	5	intergenic
	chr17	78393566	78393589	tacttCCtACTACATCTACCAAG	6.8986	-	MAJOR	AAG	6	PGS1
GRM1-/-	chr6	146029768	146029791	CACGTTGGATAAGATCAACGCGG	16.187	+	ONTARGET	CGG	0	GRM1
	chr1	210772240	210772263	CACaTTGGAgAAGATCAACaAGA	4.13104	+	MAJOR	AGA	3	KCNH1
	chr9	38655768	38655791	aACaTTaGATAAaATCAACaAGG	3.92699	+	MAJOR	AGG	5	RP13-198D9.5
	chr2	212961509	212961532	gACGcTGGATAAGATCAAaGAGA	3.13631	-	MAJOR	AGA	3	AC079610.1
	chr13	32671204	32671227	CACaTTGGAgAAGAcCAACtTGG	2.12396	+	MODERATE	TGG	4	PDS5B
	chr12	130402388	130402411	aACGcTGGATAAGATCAtCtTGA	1.32793	+	MODERATE	TGA	4	RIMBP2
	chr2	200973689	200973712	tACGTaaGATAAaATCAACtCAG	0.985061	+	MODERATE	CAG	5	AC005037.3
	chr2	2098330	2098353	aACaTTGaATAAGATCAtgtGGA	0.86054	+	MODERATE	GGA	6	MYT1L
	chr7	136992671	136992694	tACGTTctATAAaATCAACGTGA	0.809559	-	MODERATE	TGA	4	AC009264.1|"CHRM2"
	chr10	60692302	60692325	gttGTTaGAcAAGAcCAACGTAG	0.77282	+	MODERATE	TAG	6	ANK3
	chr2	153289248	153289271	gtCaTTGGATAAGATCAtaaAGA	0.727065	-	MODERATE	AGA	6	intergenic
GPM6A-/-	chr4	175673741	175673764	GGAAGGTTTCTTCACAACTGGGG	18.4406	-	ONTARGET	GGG	0	GPM6A
	chr3	197467544	197467567	GGAAGGTTTCcTtACAACTGCAG	9.46289	-	CRITICAL	CAG	2	intergenic
	chr7	132333237	132333260	GGAAGGggTCTcCACAACTGGGG	8.57336	+	CRITICAL	GGG	3	PLXNA4
	chr6	63162123	63162146	caAAGaTTcCTTCACAACTGCAG	5.99877	+	MAJOR	CAG	4	intergenic
	chr6	150949697	150949720	GGAAGGggaCTTCACAACTGAGA	5.98233	-	MAJOR	AGA	3	MTHFD1L
	chr2	155995737	155995760	ctAAGaTaTCTTCACAACTGCAG	5.82616	+	MAJOR	CAG	4	intergenic
	chr2	173801150	173801173	GGAAaGTTcCTTCACAACctTAG	5.35504	+	MAJOR	TAG	4	intergenic
	chrX	97996066	97996089	atgtGGTTTCTTCACAACTGGGG	5.13542	+	MAJOR	GGG	4	intergenic
	chr6	126799406	126799429	aaAAGGcTTCTTCACAACaaGGG	5.10215	+	MAJOR	GGG	5	VIM2P
	chr9	9307335	9307358	GGAAGGTTTCTTCACtttctAAG	4.89677	-	MAJOR	AAG	5	PTPRD
	chr19	32030026	32030049	cctAGGTTTCTTCACAACTcAGG	4.71837	-	MAJOR	AGG	4	LINC01533|"LINC01837"
MAPT-/-	chr17	45996626	45996649	CTGGTGCTTCAGGTTCTCAGTGG	19.673	-	ONTARGET	TGG	0	MAPT
	chr12	6516869	6516892	aTGGTGCTgCAGGTTCTCAGTGG	12.1607	+	CRITICAL	TGG	2	NCAPD2
	chr1	201789963	201789986	tgGGTGCcTCAGGTcCTCAGTGG	11.7374	+	CRITICAL	TGG	4	NAV1|"IPO9-AS1"
	chr4	185535376	185535399	CTGGgGCTTCAGGcTCTCAGGGG	11.6166	-	CRITICAL	GGG	2	PDLIM3
	chr11	94129145	94129168	tcGGTGCcTCAGGcTCcCAGCGA	8.50472	-	CRITICAL	CGA	5	PANX1
	chr3	127723371	127723394	tgaGTGCTTCAGGcTCTCAGCAG	8.23574	-	CRITICAL	CAG	4	MGLL
	chr6	9988191	9988214	tTGGTGCcTCAGaTTCTCttTGG	8.18959	-	CRITICAL	TGG	5	OFCC1
	chr21	45997049	45997072	CTGGTGCcTCAGGTcCcCAcGGA	8.18292	-	CRITICAL	GGA	4	COL6A1
	chr16	51779508	51779531	aTGaTGaTTCAGGTTCTCAGGAG	7.98706	-	CRITICAL	GAG	3	LINC01571
	chr14	100211565	100211588	CTGGTGCcTCAGGcTCTtccCAG	7.66967	+	CRITICAL	CAG	5	RP11-638I2.4
	chr21	15486121	15486144	tTGGTcCTTCAGaTTCTCAGAGA	7.3868	-	CRITICAL	AGA	3	AJ006998.2
PLCH2-/-	chr1	2480200	2480223	TGACGAGGCCGACAAGAACGGGG	27.1454	+	ONTARGET	GGG	0	PLCH2
	chr18	78720719	78720742	TGACGAGGCCcACAAGcACGAGG	12.488	+	CRITICAL	AGG	2	intergenic
	chr3	96467453	96467476	TaACaAaaCCaACAAGAACGTAG	11.9502	+	CRITICAL	TAG	5	intergenic
	chr3	171234818	171234841	TGACGAGGCaGACAAGAtgaGGG	10.7861	+	CRITICAL	GGG	4	TNIK
	chr9	130421233	130421256	TGACaAaGCCaACAcGAACGAAG	10.2475	-	CRITICAL	AAG	4	HMCN2
	chr6	81252704	81252727	aaACaAGaCCGACAAaAACtAGG	10.074	-	CRITICAL	AGG	6	intergenic
	chr8	139534224	139534247	gGACtAaGCCaACAAGAACcCAG	9.11996	-	CRITICAL	CAG	5	intergenic
	chr2	24077607	24077630	catgGAGGCCaACAAGAACaTAG	9.09638	-	CRITICAL	TAG	6	TP53I3|"FAM228B"
	chr7	151853165	151853188	TGACaAGGCCaACAAGgACtGGA	9.0202	+	CRITICAL	GGA	4	PRKAG2
	chr22	20583224	20583247	caACaAGatCGACAAGAACGAAG	8.97849	+	CRITICAL	AAG	5	MED15
	chr4	84162558	84162581	TGAaGAGGCaGACAAGAACaAGG	8.89616	+	CRITICAL	AGG	3	RP11-8L2.1
PDE4B-/-	chr1	66355560	66355583	TCTCAGAGATGAGCCGATCAGGG	19.5987	+	ONTARGET	GGG	0	PDE4B
	chr14	92412035	92412058	gaagAGAGATGAGCCGATCcTGA	7.25265	-	CRITICAL	TGA	5	SLC24A4
	chr2	144014261	144014284	aaTCAcAGATGAGCCaATCATGA	6.19722	+	MAJOR	TGA	4	GTDC1
	chr14	102844472	102844495	gtTCAGAGATGAGCCaActcTGG	6.18643	+	MAJOR	TGG	6	TRAF3
	chr1	240170053	240170076	aCTCAcAGATaAGCCaATCATGG	6.14905	+	MAJOR	TGG	4	FMN2
	chr2	235059068	235059091	atTCAGAGATGAGCCaAgacAAG	6.07178	-	MAJOR	AAG	6	intergenic
	chr1	203441735	203441758	gCTCAGAGATGAGCCaAgagGGA	6.00288	-	MAJOR	GGA	5	intergenic
	chr11	85741630	85741653	gggtAGAGATGAGCCaATCtGAG	5.92963	-	MAJOR	GAG	6	SYTL2
	chr12	52945626	52945649	aCTCAGAGATGAcCCGATagGGG	5.68879	-	MAJOR	GGG	4	KRT8
	chr2	160330698	160330721	aaaaAaAaATGAGCCGATCATAG	5.68842	+	MAJOR	TAG	6	RBMS1
	chr4	78120395	78120418	TCTCAGAaATaAGCCGtattTAG	5.47634	-	MAJOR	TAG	6	FRAS1
PCCB+/-	chr3	136261987	136262010	ATTGGGCTGAATGACTCTGGGGG	26.1424	+	ONTARGET	GGG	0	PCCB
	chr14	100015608	100015631	AcTGGcCTaAATGACTCTGGCAG	15.232	-	CRITICAL	CAG	3	EVL
	chr17	30084024	30084047	gaaaGGCTGAATGACTCTGGGAG	14.3502	+	CRITICAL	GAG	4	EFCAB5
	chr7	128170389	128170412	tTTGGGCTGAAaGACcCTGGGGA	13.2751	-	CRITICAL	GGA	3	intergenic
	chr5	67700460	67700483	tagGGGCTaAATaACTCTGGAGA	13.1383	-	CRITICAL	AGA	5	RP11-434D9.1|"RP11-83M16.6"
	chr18	69586373	69586396	gcTaGGCTGAATGACcCTGGAGA	12.9487	-	CRITICAL	AGA	4	DOK6|"RP11-465I4.2"
	chr11	46365633	46365656	taTGGGCTGAgaGACTCTGGGGG	12.58	+	CRITICAL	GGG	4	DGKZ
	chr14	56235597	56235620	cTTGGaCTGcATGACTCTGGCAG	12.5004	-	CRITICAL	CAG	3	PELI2
	chr14	77618329	77618352	AgTGaGCTGAATGACTCTGGAGA	11.9973	+	CRITICAL	AGA	2	intergenic
	chr5	115516403	115516426	gcTGGGCacAATGACTCTGGAGG	11.878	+	CRITICAL	AGG	4	intergenic
	chr10	57689774	57689797	ATTGGGCTaAATGACTCcccTGG	11.5408	+	CRITICAL	TGG	4	intergenic
SF3B1+/-	chr2	197435001	197435024	TGTCCACTCGAACACACAGACGG	22.429	+	ONTARGET	CGG	0	SF3B1
	chr14	36191180	36191203	gtaCCACaCaAACACACAGACAG	9.17393	+	CRITICAL	CAG	5	intergenic
	chr5	154377649	154377672	aacCCACaCaAACACACAGAAAG	8.43593	+	CRITICAL	AAG	5	GALNT10|"SAP30L-AS1"
	chr11	1519680	1519703	TGTCCACaatAACACACAGtGGG	8.42385	+	CRITICAL	GGG	4	intergenic
	chr4	17347309	17347332	aGTCCACagaAACACACAGAAGG	8.3165	+	CRITICAL	AGG	4	intergenic
	chr2	103063172	103063195	TaTCCACTCcAACACACtatTGG	8.25669	+	CRITICAL	TGG	5	intergenic
	chr10	104709154	104709177	ccTCCtCcCaAACACACAGAAGG	8.14488	-	CRITICAL	AGG	5	SORCS3
	chr8	880378	880401	TGTCCACaCtcACACACAGAGGG	8.00353	+	CRITICAL	GGG	3	DLGAP2
	chr7	98925278	98925301	gaTCCACcCaAcCACACAGAAGG	7.56628	-	CRITICAL	AGG	5	TRRAP
	chr5	30248540	30248563	aGcCCcCTtGAACACACAGAGGG	7.08391	-	CRITICAL	GGG	4	HPRT1P2
	chr3	86646840	86646863	TGTCCtaaatAACACACAGAAGG	6.79052	+	MAJOR	AGG	5	intergenic
THOC7+/-	chr3	63838464	63838487	ACAGCGTGCTCAGCATACGTTGG	21.6016	+	ONTARGET	TGG	0	THOC7
	chr11	111709650	111709673	ACAGCaTGCTCAGCATtacaCAG	9.68704	-	CRITICAL	CAG	5	SIK2
	chr1	42978293	42978316	ACAGCaTGCTCAGCAcAtcgTGG	9.39291	-	CRITICAL	TGG	5	SLC2A1-AS1
	chr8	22811292	22811315	ACAGCGacCTCAGCATACGaGAG	9.36545	+	CRITICAL	GAG	3	PEBP4
	chr2	22335546	22335569	ACAGCaTtCTCAGCAcACagTGG	9.11413	+	CRITICAL	TGG	5	LINC01830
	chr11	2092348	2092371	gCAGCaTaCcCAGCAcACGgTGG	8.61075	-	CRITICAL	TGG	6	intergenic
	chr17	54716440	54716463	tCAGCaTatTCAGCATACGTGGA	8.01056	+	CRITICAL	GGA	4	intergenic
	chr8	86523134	86523157	gtAGCaTGCTCAGCATAtaaTAG	7.82622	-	CRITICAL	TAG	6	CPNE3
	chr12	107384021	107384044	cCAGCaTGCTCAGCAcACcTGGG	7.57499	-	CRITICAL	GGG	4	BTBD11
	chr13	113458848	113458871	gCAGCGTGCcCAGCAcACagCAG	7.49218	+	CRITICAL	CAG	5	DCUN1D2
	chr1	34275452	34275475	cCAGCaTGCcCAGCAcACagTAG	7.47293	+	CRITICAL	TAG	6	intergenic
