## Supplementary material for "Calneuron 1 reveals the pivotal roles in schizophrenia via perturbing human forebrain development and causing hallucination-like behavior in mice": Table S3

### Sheet: summary
		WT		CLCN3-/-		CALN1-/-		CRHR1-/-		GRM1-/-		GPM6A-/-		MAPT-/-		PLCH2-/-		PDE4B-/-		PCCB+/-		SF3B1+/-		THOC7+/-
		N	Percentage	N	Percentage	N	Percentage	N	Percentage	N	Percentage	N	Percentage	N	Percentage	N	Percentage	N	Percentage	N	Percentage	N	Percentage	N	Percentage
dorsal forebrain organoids (118,508 cells)	vRG	915	0.036126	17	0.00171302	75	0.00779869	161	0.0205593	72	0.00950244	52	0.00571743	988	0.10465	20	0.00344828	56	0.0073088	805	0.0753322	234	0.0316558	10	0.00122624
	oRG	6173	0.243722	1784	0.179766	3194	0.33212	1405	0.179415	1180	0.155734	1616	0.17768	2774	0.293825	1363	0.235	2364	0.308536	1225	0.114636	2019	0.273133	2808	0.344329
	NPC	3303	0.130409	2274	0.229141	192	0.0199646	1661	0.212106	1005	0.132638	1773	0.194942	410	0.0434276	176	0.0303448	365	0.0476377	2561	0.239659	802	0.108496	298	0.036542
	GPC	789	0.0311513	196	0.0197501	209	0.0217323	80	0.0102158	64	0.00844661	138	0.0151732	304	0.0322	455	0.0784483	382	0.0498564	126	0.0117911	387	0.0523539	753	0.092336
	IPC	2297	0.0906901	656	0.0661024	1588	0.165124	600	0.0766186	445	0.0587304	624	0.0686091	1350	0.142993	471	0.0812069	445	0.0580788	875	0.0818828	490	0.0662879	670	0.0821582
	EarlyExN	2530	0.0998895	696	0.070133	2077	0.215972	595	0.0759801	438	0.0578065	715	0.0786146	1244	0.131766	513	0.0884483	1116	0.145654	600	0.0561482	570	0.0771104	849	0.104108
	CR	1402	0.0553538	1637	0.164954	66	0.00686285	1000	0.127698	942	0.124324	1569	0.172512	319	0.0337888	0	0	122	0.0159227	2230	0.208684	825	0.111607	1	0.000122624
	ExN1	1485	0.0586308	493	0.0496775	199	0.0206925	344	0.043928	242	0.0319388	449	0.0493678	311	0.0329414	183	0.0315517	352	0.045941	406	0.0379936	192	0.025974	160	0.0196199
	ExN2	910	0.0359286	298	0.0300282	229	0.023812	350	0.0446942	189	0.0249439	295	0.0324354	578	0.0612223	715	0.123276	295	0.0385017	561	0.0524986	438	0.0592532	519	0.0636419
	ExN3	2513	0.0992183	1091	0.109936	1246	0.129562	607	0.0775125	486	0.0641415	825	0.0907092	514	0.0544434	545	0.0939655	1766	0.230488	283	0.0264832	905	0.12243	1706	0.209197
	ExN4	162	0.00639608	71	0.00715437	207	0.0215244	56	0.00715107	43	0.00567507	90	0.00989555	240	0.025421	59	0.0101724	167	0.0217959	45	0.00421112	109	0.0147457	164	0.0201104
	ExN5	321	0.0126737	3	0.000302297	1	0.000103983	65	0.00830034	0	0	71	0.00780649	237	0.0251033	33	0.00568966	0	0	157	0.0146921	56	0.00757576	9	0.00110362
	OPC	280	0.011055	32	0.00322451	159	0.0165332	8	0.00102158	0	0	14	0.00153931	2	0.000211842	60	0.0103448	89	0.0116158	6	0.000561482	177	0.0239448	71	0.00870632
	Unknown	2248	0.0887555	676	0.0681177	175	0.0181969	899	0.1148	2471	0.326119	864	0.0949973	170	0.0180066	1207	0.208103	143	0.0186635	806	0.0754258	188	0.0254329	137	0.0167995
	Total	25328	1	9924	1	9617	1	7831	1	7577	1	9095	1	9441	1	5800	1	7662	1	10686	1	7392	1	8155	1
ventral forebrain organoids (130,922 cells)	vRG	1072	0.0547749	1443	0.12717	3988	0.214848	1211	0.120366	1106	0.138805	1030	0.108432	965	0.101772	452	0.0830119	874	0.0863722	1086	0.113397	1669	0.159912	702	0.0792862
	oRG	3208	0.163916	872	0.0768485	1155	0.0622239	867	0.0861743	1336	0.167671	1943	0.204548	1831	0.193103	917	0.168411	3176	0.313865	2208	0.230552	870	0.0833573	1955	0.220804
	NPC	2391	0.122171	2398	0.211333	6045	0.325665	2572	0.255641	1211	0.151983	825	0.0868512	1230	0.129719	735	0.134986	599	0.0591956	1092	0.114023	2972	0.284756	771	0.0870793
	GPC	1201	0.0613663	978	0.0861902	1141	0.0614697	910	0.0904483	488	0.061245	1434	0.150963	1466	0.154609	614	0.112764	916	0.0905228	578	0.0603529	921	0.0882437	1098	0.124012
	IPC	1226	0.0626437	405	0.0356923	118	0.00635707	309	0.0307127	250	0.0313755	231	0.0243183	310	0.0326935	118	0.0216713	187	0.0184801	172	0.0179597	282	0.0270193	235	0.0265417
	EarlyInN	1083	0.055337	448	0.0394818	686	0.0369572	322	0.0320048	436	0.0547189	279	0.0293715	631	0.0665471	200	0.0367309	427	0.0421978	407	0.0424977	421	0.0403373	242	0.0273323
	InN1	689	0.0352052	228	0.0200934	2564	0.138132	229	0.0227612	237	0.029744	468	0.0492683	594	0.062645	240	0.0440771	309	0.0305366	280	0.0292367	200	0.0191626	265	0.02993
	InN2	518	0.0264677	206	0.0181546	379	0.0204181	223	0.0221648	176	0.0220884	145	0.0152648	235	0.0247838	117	0.0214876	169	0.0167013	277	0.0289235	126	0.0120724	172	0.0194262
	InN3	571	0.0291758	510	0.0449458	165	0.00888913	243	0.0241527	269	0.03376	140	0.0147384	179	0.0188779	171	0.031405	124	0.0122542	252	0.026313	264	0.0252946	159	0.017958
	Astrocyte	302	0.015431	138	0.0121618	295	0.0158927	161	0.0160024	81	0.0101657	284	0.0298979	312	0.0329045	127	0.0233242	217	0.0214448	93	0.00971077	98	0.00938967	226	0.0255252
	OPC	3275	0.167339	2125	0.187274	468	0.0252128	1874	0.186264	1211	0.151983	1857	0.195494	1316	0.138789	919	0.168779	1876	0.185394	1225	0.127911	1654	0.158475	1736	0.19607
	OL	1379	0.0704614	1442	0.127082	6	0.000323241	1066	0.105954	681	0.0854669	807	0.0849563	325	0.0342755	327	0.0600551	1180	0.116612	549	0.0573248	740	0.0709016	1136	0.128304
	Unknown	2656	0.135711	154	0.0135719	1552	0.0836117	74	0.00735513	486	0.060994	56	0.00589536	88	0.00928074	508	0.0932966	65	0.00642356	1358	0.141798	220	0.0210789	157	0.0177321
	Total	19571	1	11347	1	18562	1	10061	1	7968	1	9499	1	9482	1	5445	1	10119	1	9577	1	10437	1	8854	1
blue, the percentage decrease of KO organoid is more than 50% compared with wild type
red, the percentage increase of KO organoid is more than 50% compared with wild type
