## Supplementary material for "Calneuron 1 reveals the pivotal roles in schizophrenia via perturbing human forebrain development and causing hallucination-like behavior in mice": Table S5

### Sheet: PrimaryAntibodies
Antibodies	Species	Dilution	Company (Catalogue number)
OCT4	Mouse	1:2000	BD Pharmingen™ (561555)
SSEA4	Mouse	1:100	Millipore (MAB4304)
PAX6	Rabbit	1:300	Biolegend (901301)
MAP2	Rabbit	1:1000	Cell Signaling Technology (4542S)
MAP2	Mouse	1:500	Sigma (M4403)
NKX2-1	Rabbit	1:500	Abcam (ab227574)
DCX	Guinea Pig	1:500	Oasis Biofarm (PGP025)
S100B	Rabbit	1:100	Abcam (ab52642)
NeuN	Mouse	1:1000	Abcam (ab104224)
Reelin	Mouse	1:300	MBL (D223-3)
SST	Rat	1:100	Millipore (MAB354)
MBP	Mouse	1:300	Biolegend (808401)
OLIG2	Rabbit	1:200	Millipore (AB 9610)
CALN1	Rabbit	1:500	Proteintech (11477-1-AP)
β-actin	Rabbit	1:2000	Cell Signaling Technology (8457)
Cas9	Rabbit	1:500	ThermoFisher (61978)
